# Single cell resolution of SARS-CoV-2 tropism, antiviral responses, and susceptibility to therapies in primary human airway epithelium

**DOI:** 10.1101/2020.10.19.343954

**Authors:** Jessica K. Fiege, Joshua M. Thiede, Hezkiel Nanda, William E. Matchett, Patrick J. Moore, Noe Rico Montanari, Beth K. Thielen, Jerry Daniel, Emma Stanley, Ryan C. Hunter, Vineet D. Menachery, Steven S. Shen, Tyler D. Bold, Ryan A. Langlois

**Author notes:** Authors contributed equally (Jessica K. Fiege, Joshua M. Thiede, Hezkiel Nanda, Steven S. Shen, Tyler D. Bold, Ryan A. Langlois).

## Abstract

The human airway epithelium is the initial site of SARS-CoV-2 infection. We used flow cytometry and single cell RNA-sequencing to understand how the heterogeneity of this diverse cell population contributes to elements of viral tropism and pathogenesis, antiviral immunity, and treatment response to remdesivir. We found that, while a variety of epithelial cell types are susceptible to infection, ciliated cells are the predominant cell target of SARS-CoV-2. The host protease TMPRSS2 was required for infection of these cells. Importantly, remdesivir treatment effectively inhibited viral replication across cell types, and blunted hyperinflammatory responses. Induction of interferon responses within infected cells was rare and there was significant heterogeneity in the antiviral gene signatures, varying with the burden of infection in each cell. We also found that heavily infected secretory cells expressed abundant IL-6, a potential mediator of COVID-19 pathogenesis.
