## Supplemental table 2 for "Single cell resolution of SARS-CoV-2 tropism, antiviral responses, and susceptibility to therapies in primary human airway epithelium"

### Sheet: Mock
Mock
Cluster 0	Cluster 1	Cluster 2	Cluster 3	Cluster 4	Cluster 5
Basal	Clilia	Basal	Secretory	Clilia
KRT17	C20orf85	S100A8	SCGB1A1	C12orf75
KRT6A	C9orf24	SPRR1B	SCGB3A1	C20orf85
IGFBP6	C1orf194	FABP5	RARRES1	C9orf24
GPNMB	ROPN1L	CSTA	SLPI	C1orf194
TIMP1	PIFO	SERPINB1	CEACAM6	ROPN1L
S100A2	CETN2	KRT16	MSMB	VIM
SFN	CAPS	GLTP	TMEM45A	RIIAD1
ACKR3	C11orf88	GPX2	CXCL8	PIFO
COL17A1	CRIP1	LY6D	CXCL1	CETN2
FGFBP1	TCTEX1D2	LGALS7	PIGR	TUBA1A
S100A10	PACRG	KRT5	VMO1	CAPS
PLP2	IGFBP7	LGALS7B	PI3	C11orf88
DUSP7	C2orf40	SDC1	LYPD2	CRIP1
KRT15	UFC1	SPINK5	CP	TCTEX1D2
FBLN1	C5orf49	LYPD3	CTSC	PACRG
DSG3	CYSTM1	CLCA4	ZG16B	IGFBP7
SH3BGRL3	FAM216B	S100A16	MUC5B	C2orf40
KRT5	C9orf116	IL1RN	ALDH1A3	UFC1
TP63	FAM81B	S100A2	CPD	C5orf49
ITGA6	SNTN	SERPINB13	PRSS23	IFT46
C16orf74	CKB	TIMP1	HLA-DMB	CYSTM1
SERPINB5	B9D1	SH3BGRL3	SLC4A4	FAM216B
CCND2	WDR54	SFN	CREB3L1	C9orf116
DSC3	C9orf135	SPRR1A	STEAP4	FAM81B
S100A14	DYNLRB2	S100A14		SNTN
IL20RB	CAPSL	AQP3	Clilia	CARS
CD109	SPAG6	LAD1	PSCA	CKB
CAPG	MORN2	PHLDA3	LXN	B9D1
LGALS7B	WDR38		UCP2	WDR54
CLDN1	IFT57	Ionocytes	H2AFJ	C9orf135
THBD	TPPP3	PRKAG2	NQO1	ANKRD37
TUBB6	AGR3	ATP6V1F		DYNLRB2
NOTCH1	RUVBL1	MAOA		CAPSL
PPP1R13L	FAM183A	KRT18		SPAG6
	DRC1	UNC5B-AS1		MORN2
	PPIL6	KRT7		WDR38
	SAA2			IFT57
	STOML3			TPPP3
	C11orf97			AGR3
	SPA17			RUVBL1
	DPCD			FAM183A
	MORN5			IQCK
	APOO			DRC1
	CST6			PPIL6
	NME7			SAA2
	RSPH1			STOML3
	PLAC8			FUZ
	SMIM22			LRWD1
	CTSS			DAW1
	IQCG			GPR162
	CIB1			C11orf97
	TSPAN19			SPA17
	TCTN1			PLEKHB1
	LRRC23			ZNHIT2
	PSCA			DPCD
	DYNLT1			MORN5
	CALM1			APOO
	MAPRE3			POLR2I
	LXN			FAM174A
	ODF3B			TUBB4B
	PRDX5			CST6
	ALDH3B1			NME7
	AKAP14			DNAL4
	ALDH3A1			ZDHHC1
	PRKAR1A			RSPH1
	RPA3			PLAC8
	NME5			DNPH1
	HIPK1			SMIM22
	CD59			CTSS
	SSB			LRRC34
	CTXN1			IQCG
	CCDC170			CIB1
	IK			TSPAN19
	RRAD			TCTN1
	EFCAB10			LRRC23
	SPAG16			PSCA
	FAM229B			DYNLT1
	IFI27			AHSA1
	STMND1			CALM1
	TSPAN1			ARMC4
	DYNLL1			DNAJB2
	KIF9			MAPRE3
	HMGN3			ZMYND12
	IFT22			WRB
	ATF3			ODF3B
	TEKT1			ANKRD66
	UCP2			VWA3B
	SRI			EFHC2
	PSENEN			PRDX5
	FAM92B			ALDH3B1
	LRRC6			AKAP14
	MLF1			MGMT
	SOD1			CCDC33
	IFT43			C11orf49
	CYP4B1			ALDH3A1
	GPX4			RHPN2
	PLA2G16			PRKAR1A
	TMEM190			RPA3
	LRRC46			CCDC60
	H2AFJ			WDR66
	NQO1			C4orf3
	CAST			NME5
	TSTD1			CCDC181
	EZR			HIPK1
	WDR78			HSPBP1
	HSP90AA1			CD59
	ENKUR			SSB
				UGDH
	Secretory			LRRC10B
	PIGR			ARL3
	SLPI			TMEM107
	SLC34A2			TUBA4B
	RARRES1			CTXN1
	CD74			DALRD3
	RARRES3			CCDC170
	SCGB3A1			C5orf15
	MUC5B			CCDC65
	MSMB			TPPP
	CEACAM6			IK
	SCGB1A1			RRAD
	CXCL1			ARHGAP39
	LYPD2			IQCE
	CP			FAM166B
	ALDH1A3			EFCAB10
	HLA-DRA			SPAG16
	HLA-DPA1			FAM229B
				IFI27
				STMND1
				TSPAN1
				DYNLL1
				KIF9
				TCTEX1D4
				ULK4
				HMGN3
				PPP1R7
				TP53TG1
				IFT22
				ATF3
				FAM104B
				TEKT1
				HRASLS2
				ENDOG
				UCP2
				FBXW9
				NAT14
				SRI
				PSENEN
				LRRC73
				MTSS1L
				FAM92B
				PRDX1
				LAP3
				LRRC6
				MLF1
				RSPH4A
				SOD1
				TTC25
				FXYD3
				PITPNM1
				TMEM231
				MYCBP
				IFT43
				CYP4B1
				GPX4
				PLA2G16
				TMEM190
				RUVBL2
				LRRC46
				H2AFJ
				PIH1D3
				PIH1D2
				DMKN
				DYNC2LI1
				NQO1
				B3GNT7
				SMYD2
				AZIN1
				STYXL1
				VRK3
				CAST
				CYB561A3
				C17orf97
				TSTD1
				EZR
				CCDC74B
				KIF19
				SDHC
				DNAAF3
				WDR78
				HSP90AA1
				CASC1
				PAIP2
				ENKUR
				FOXN4+
				CCNO
				SLFN11
				LAYN
				YWHAH
				INSIG1
				CENPM
				GADD45B
				KIAA0895
				WDR61
				PTGES3
				FOXJ1
				CHORDC1

### Sheet: 24 hpi
24 hpi
Cluster 0	Cluster 1	Cluster 2	Cluster 3	Cluster 4	Cluster 5	Cluster 6	Cluster 7
Clilia	Basal	Secretory	Basal	Clilia	Secretory	Secretory	Ionocytes
C12orf75	KRT15	CTSC	S100A8	C12orf75	SCGB1A1	CXCL2	CFTR
C20orf85	KRT17	ALDH1A3	S100A2	C1orf189	RARRES1	CXCL1	CLCNKA
C9orf24	GPNMB	CEACAM6	CSTA	C20orf85	SCGB3A1	MUC5B	POSTN
C1orf194	KRT5	SLPI	KRT5	C9orf24	LYPD2	CXCL8	CLCNKB
ROPN1L	LOXL4	VMO1	FABP5	C1orf194	MUC5B	IL1R1	THBS1
PIFO	COL17A1	SLC4A4	GPX2	ROPN1L	SLPI	SLC34A2	AMACR
CETN2	SFN	PRSS23	KRT4	RIIAD1	MSMB	SLC6A14	LTBP2
TUBA1A	S100A2	CPD	LY6D	PIFO	C3	PRSS23	FOXI1
CAPS	KRT14	SLC26A2	S100A16	CETN2	PIGR	C3	SDC2
C11orf88	ATP1B3	XBP1	HSPB1	TUBA1A	TMEM45A	XBP1	NEURL1
CRIP1	KRT6A	CREB3L1	KRT17	CAPS	CP	CXCL6	EFHD1
TCTEX1D2	FGFBP1	SCGB3A1	SPRR1B	C11orf88	XBP1	PLK2	ATP6V0A4
IGFBP7	IGFBP6	CP	S100A14	CRIP1	PI3	HLA-DPB1	ASCL3
C2orf40	S100A14		KRT6A	TCTEX1D2	VMO1	STEAP4	TMEM61
UFC1	S100A10	Ionocytes	KRT13	PACRG	TGM2	SLC4A4	AKR1B1
C5orf49	FBLN1	CFTR	AQP3	IGFBP7	CEACAM6	CAPN13	RCAN2
CYSTM1	PLP2	ID3	SERPINB13	NHLRC4	CAPN13		SNTB1
FAM216B	TP63	ID4	LGALS7B	C2orf40	CTSC	Ionocytes	PDE1C
C9orf116	HSPB1	APLP2	SDC1	UFC1	CD74	PPARGC1A	TFCP2L1
FAM81B	ITGA6	KRT18	SFN	C5orf49	HLA-DRA	BCL2	LINC01187
SNTN	CLDN1	TMSB4X	SERPINB1	HBB	PRSS23	FOXP1	RARRES2
CARS	FABP5	KRT7	DAPL1	IFT46	STEAP4	NEDD4L	TMPRSS13
CKB	WNT10A		LGALS7	CYSTM1	SLC4A4	PRKAG2	KCNMA1
WDR54	LGALS7B		MT1X	FAM216B	CXCL6	JADE1	SLC35F3
C9orf135	CAV1		SPINK5	C9orf116	IFITM3	DUSP6	STAP1
DYNLRB2	GPX2		CLCA2	FAM81B	HLA-DRB1	H3F3B	MGAT5
CAPSL	CD109		LYPD3	SNTN	GABRP	KRT7	TBC1D4
SPAG6	SERPINB13		CLCA4	CARS	ZG16B		BSND
MORN2	DSC3		SERPINB5	CKB	HLA-DPA1	Brush+PNEC	ITPR2
WDR38	SERPINB5		LAD1	B9D1	PLK2	SOX4	SEMA3C
IFT57	TNS4		GLTP	WDR54	CPD	MAFF	SLC29A1
TPPP3	CSTA		TRIM7	C9orf135	HLA-DMA	KYNU	DMRT2
AGR3	IL20RB		FAT2	ANKRD37		KDM6B	NCALD
FAM183A	PHLDA3		SH3BGRL3	DYNLRB2	Ionocytes	ANXA1	ATP6V0D2
BASP1	DSG3		PKP1	PPP1R14C	IGFBP5	ODC1	ATP7A
DRC1	PKP1		ATP1B3	CAPSL	BPIFA2		CGNL1
PPIL6	FAT2			SPAG6	SLC12A2		CDA
SAA2	GPC1			MORN2	GOLM1		SULT1C2
STOML3	LGALS7			TMEM254	SHISA2		NCKAP5
C11orf97	SPINK5			WDR38	SEC11C		RPS6KC1
SPA17	SH3BGRL3			IFT57	KRT7		ATP6V1A
DPCD	SOX15			TPPP3			PSEN2
MORN5	TUBB6			KCNE1			ST14
POLR2I	GM2A			AGR3			ATP6V0B
FAM174A	SERPINB2			RUVBL1			PLCG2
TUBB4B	TIMP1			FAM183A			IGF1
CST6	CCND2			IQCK			HILPDA
RSPH1	ACKR3			BASP1			AKAP7
PLAC8	C16orf74			SCGB2A1			TBC1D1
DNPH1	BMP7			DRC1			BCL2
SMIM22				PPIL6			TPD52
CTSS	Brush+PNEC			HS3ST6			ATP6V1C2
IQCG	HOMER3			STOML3			IGFBP5
CIB1	MYC			FUZ			SP110
TSPAN19	EPB41L4A-AS1			LRWD1			CD9
LRRC23	AHCY			DAW1			GPRC5B
PSCA	RASSF6			GPR162			ARL6IP5
DYNLT1	YBX1			C11orf97			DDAH2
CALM1	TOMM20			SPA17			FOXP1
ODF3B	HSPD1			PLEKHB1			TRIM8
VWA3B	ANXA4			ZNHIT2			AKIP1
PRDX5				DPCD			KLHL23
ALDH3B1				MORN5			SMOC1
AKAP14				APOO			ANK2
CCDC33				C16orf71			ANKRD9
PRKAR1A				POLR2I			BMF
WDR66				FAM174A			ATP1A1
C4orf3				TUBB4B			EPCAM
NME5				CBY1			IQGAP2
HIPK1				ZBED5-AS1			JAM3
CD59				CST6			TBC1D9
LRRC10B				NME7			CHST15
TUBA4B				ZDHHC1			LIMA1
CTXN1				RSPH1			PLEKHF2
CCDC170				PLAC8			SLC12A2
CCDC65				ZNF688			GOLM1
IK				DNPH1			NEDD4L
RRAD				SMIM22			HEPACAM2
EFCAB10				CTSS			ACSL1
SPAG16				LRRC34			KCNH1
FAM229B				IQCG			TWSG1
STMND1				CIB1			PRKAG2
TSPAN1				TSPAN19			MPC1
DYNLL1				TCTN1			NUDT16L1
KIF9				LRRC23			TMEM51
HMGN3				PSCA			PTK2
IFT22				DYNLT1			SCNN1B
FAM104B				AHSA1			MAN2A1
TEKT1				CALM1			JADE1
ENDOG				ARMC4			CELF2
UCP2				SLAIN2			KLC1
SRI				MAPRE3			ATP6V1F
PSENEN				EBNA1BP2			RNF34
FAM92B				LXN			PSD3
LRRC6				ZMYND12			H1F0
MLF1				WRB			UST
RSPH4A				ODF3B			FRYL
TMEM231				ANKRD66			TFPI
CYP4B1				VWA3B			AIFM1
TMEM190				EFHC2			VEGFB
LRRC46				PRDX5			STAC2
DMKN				ALDH3B1			SC5D
NQO1				AKAP14			USP53
C17orf97				MGMT			GYG1
TSTD1				CCDC33			OSBPL1A
EZR				C11orf49			SIRT2
WDR78				ALDH3A1			WDR1
ENKUR				IFT52			SLC2A12
				UNC119B			GABARAPL1
Secretory				RHPN2			TBC1D14
PIGR				PRKAR1A			RALA
MSMB				RPA3			PPP1R12B
LYPD2				CCDC60			AKIRIN1
SCGB3A1				WDR66			SUCLG1
SCGB1A1				C4orf3			ARL4A
CEACAM6				NME5			FAM43A
				CCDC181			BIK
				HIPK1			SEC11C
				HSPBP1			MRPS26
				PNMA1			IMPA2
				CD59			APLP2
				SSB			KRT18
				UGDH			GADD45G
				RBKS			TMSB4X
				AMZ2			2020-09-09
				LRRC10B			TMTC3
				ARL3			ATL2
				TMEM107			MRPL34
				TUBA4B			IRF2BPL
				CTXN1			CNN3
				DALRD3			COX7B
				CCDC170			YTHDC1
				C5orf15			RFK
				CCDC65			ZDHHC3
				TPPP			APP
				IK			COX5B
				RRAD			PHB
				ARHGAP39			KIDINS220
				IQCE			VGLL4
				FAM166B			FXYD6
				EFCAB10			VBP1
				CCL15			DHRS7
				SPAG16			MYO6
				FAM229B			KRT8
				IFI27			TGFBR2
				STMND1			PLCB4
				TSPAN1			TPM1
				DYNLL1			H3F3B
				KIF9			NDUFA4
				TCTEX1D4			MAF
				ULK4			FAM210B
				HMGN3			KRT7
				C2orf81			SCARB2
				PPP1R7			RRM2B
				KCNRG			REPIN1
				IFT22			ZNF704
				APOBEC4			GNA11
				KLHDC9
				FAM104B			Brush+PNEC
				TEKT1			LRMP
				HRASLS2			NREP
				ENDOG			HOMER3
				UCP2			INPP5B
				FBXW9			TUBB2B
				SRI			SOX4
				PSENEN			LFNG
				LRRC73			HDAC2
				FAM92B			SH3BP4
				ENPP5			SKAP2
				ANKRD65			RASSF6
				LAP3			PPP1R14B
				LRRC6			HES6
				MLF1			ANXA1
				RSPH4A			SORL1
				SOD1			ANXA4
				TTC25
				JOSD2
				FBXO15
				PITPNM1
				TMEM231
				MYCBP
				IFT43
				RRAGA
				CYP4B1
				GPX4
				PLA2G16
				STX2
				TMEM190
				RUVBL2
				LRRC46
				HIST1H1C
				H2AFJ
				PIH1D3
				PIH1D2
				DMKN
				DYNC2LI1
				NQO1
				B3GNT7
				BTBD3
				SMYD2
				AZIN1
				STYXL1
				VRK3
				LRRC45
				CAST
				ISCA2
				CYB561A3
				ERICH5
				C17orf97
				TSTD1
				EZR
				CCDC74B
				KIF19
				SDHC
				DNAAF3
				B9D2
				WDR78
				HSP90AA1
				CASC1
				PAIP2
				ENKUR

### Sheet: 24hpi + remdesivir
24 hpi + remdesivir
Cluster 0	Cluster 1	Cluster 2	Cluster 3	Cluster 4	Cluster 5	Cluster 6
Basal	Basal	Clilia	Cilia	Secretory	Cilia	Ionocytes
KRT15	S100A8	C12orf75	C12orf75	SCGB1A1	C12orf75	CRYM
KRT17	CSTA	C20orf85	C20orf85	LYPD2	C1orf189	LRMP
GPNMB	CLCA2	C9orf24	C9orf24	RARRES1	C20orf85	NREP
LOXL4	SERPINB1	C1orf194	C1orf194	MUC5B	C9orf24	HOMER3
COL17A1	SPRR1B	ROPN1L	ROPN1L	SLPI	C1orf194	INPP5B
KRT5	AQP3	RIIAD1	PIFO	SCGB3A1	ROPN1L	TUBB2B
ATP1B3	S100A2	PIFO	CETN2	MSMB	RIIAD1	FRAT2
SFN	KRT4	CETN2	TUBA1A	C3	PIFO	FMNL2
IGFBP6	S100A16	TUBA1A	CAPS	XBP1	CETN2	ACADSB
FGFBP1	HSPB1	CAPS	C11orf88	VMO1	TUBA1A	RAPGEF5
S100A14	CLCA4	C11orf88	CRIP1	CP	CAPS	SOX4
KRT14	LY6D	CRIP1	TCTEX1D2	TMEM45A	C11orf88	HOTAIRM1
S100A2	FABP5	TCTEX1D2	PACRG	PIGR	CRIP1	POU2F3
FBLN1	SDC1	PACRG	IGFBP7	CAPN13	TCTEX1D2	LFNG
TP63	DAPL1	IGFBP7	C2orf40	HLA-DRA	PACRG	NAV1
CLDN1	GPX2	C2orf40	UFC1	PRSS23	IGFBP7	SKAP2
PLP2	LGALS7B	UFC1	C5orf49	PI3	NHLRC4	RASSF6
ITGA6	GLTP	C5orf49	CYSTM1	CD74	C2orf40	PPP1R14B
S100A10	LGALS7	CYSTM1	FAM216B	CEACAM6	UFC1	HES6
KRT6A	SPINK5	FAM216B	C9orf116	CTSC	C5orf49	KDM6B
WNT10A	LAD1	C9orf116	FAM81B	TGM2	HBB	ACSL4
LGALS7B		FAM81B	SNTN	CXCL1	IFT46	ANXA1
GPX2	Ionocytes	SNTN	CARS	HLA-DRB1	CYSTM1	SORL1
CAV1	KRT18	CARS	CKB	STEAP4	FAM216B	ANXA4
SERPINB13	TMSB4X	CKB	B9D1	PLK2	C9orf116
FABP5	COX5B	B9D1	WDR54	CXCL6	FAM81B
TNS4	KRT8	WDR54	C9orf135	SLC4A4	SNTN
IL20RB	KRT7	C9orf135	DYNLRB2	HLA-DPA1	CARS
DSC3		ANKRD37	PPP1R14C	SLC34A2	CKB
CD109		DYNLRB2	CAPSL	HLA-DRB5	B9D1
HSPB1		CAPSL	SPAG6	ZG16B	WDR54
GPC1		SPAG6	MORN2	HLA-DPB1	C9orf135
SERPINB5		MORN2	WDR38	CXCL8	ANKRD37
LGALS7		WDR38	IFT57	CPD	DYNLRB2
PHLDA3		IFT57	TPPP3	IL1R1	PPP1R14C
PKP1		TPPP3	AGR3	HLA-DMA	CAPSL
CCND2		AGR3	RUVBL1	GABRP	SPAG6
SOX15		RUVBL1	FAM183A	IFITM3	MORN2
GM2A		FAM183A	IQCK	SLC6A14	TMEM254
FAT2		IQCK	BASP1	HLA-DQA1	WDR38
DSG3		BASP1	DRC1		IFT57
		DRC1	PPIL6	Ionocyte	TPPP3
Brush+PNEC		PPIL6	STOML3	CFTR	KCNE1
MYC		SAA2	GPR162	IGFBP5	AGR3
EPB41L4A-AS1		STOML3	C11orf97	BPIFA2	RUVBL1
AHCY		GPR162	SPA17	EPCAM	FAM183A
RASSF6		C11orf97	PLEKHB1	SLC12A2	IQCK
TOMM20		SPA17	DPCD	GOLM1	BASP1
HSPD1		PLEKHB1	MORN5	SHISA2	SCGB2A1
		DPCD	POLR2I	FAM114A1	DRC1
		MORN5	FAM174A	SEC11C	PPIL6
		POLR2I	TUBB4B	KRT18	HS3ST6
		FAM174A	ZBED5-AS1	KRT7	SAA2
		TUBB4B	ZDHHC1		STOML3
		ZBED5-AS1	RSPH1		FUZ
		CST6	PLAC8		LRWD1
		ZDHHC1	DNPH1		DAW1
		RSPH1	SMIM22		GPR162
		PLAC8	CTSS		C11orf97
		DNPH1	LRRC34		SPA17
		SMIM22	IQCG		PLEKHB1
		CTSS	CIB1		ZNHIT2
		IQCG	TSPAN19		DPCD
		CIB1	TCTN1		MORN5
		TSPAN19	LRRC23		APOO
		TCTN1	PSCA		POLR2I
		LRRC23	DYNLT1		FAM174A
		PSCA	CALM1		TUBB4B
		DYNLT1	ARMC4		CBY1
		CALM1	SLAIN2		ZBED5-AS1
		ARMC4	WRB		CST6
		WRB	ODF3B		NME7
		ODF3B	ANKRD66		DNAL4
		ANKRD66	VWA3B		ZDHHC1
		VWA3B	EFHC2		RSPH1
		PRDX5	PRDX5		PLAC8
		ALDH3B1	ALDH3B1		ZNF688
		AKAP14	CCDC33		DNPH1
		CCDC33	UNC119B		SMIM22
		RHPN2	RHPN2		CTSS
		PRKAR1A	PRKAR1A		LRRC34
		RPA3	WDR66		IQCG
		C4orf3	NME5		CIB1
		NME5	HIPK1		TSPAN19
		HIPK1	HSPBP1		TCTN1
		CD59	CD59		LRRC23
		SSB	UGDH		PSCA
		UGDH	LRRC10B		DYNLT1
		LRRC10B	TMEM107		AHSA1
		ARL3	TUBA4B		CALM1
		TMEM107	CTXN1		ARMC4
		TUBA4B	CCDC170		SLAIN2
		CTXN1	C5orf15		MAPRE3
		CCDC170	CCDC65		EBNA1BP2
		CCDC65	IK		LXN
		IK	RRAD		ZMYND12
		RRAD	IQCE		WRB
		FAM166B	FAM166B		ODF3B
		EFCAB10	EFCAB10		ANKRD66
		SPAG16	SPAG16		VWA3B
		FAM229B	FAM229B		EFHC2
		IFI27	STMND1		PRDX5
		STMND1	TSPAN1		ALDH3B1
		TSPAN1	DYNLL1		AKAP14
		DYNLL1	KIF9		MGMT
		KIF9	TCTEX1D4		CCDC33
		HMGN3	HMGN3		C11orf49
		PPP1R7	PPP1R7		ALDH3A1
		TP53TG1	IFT22		IFT52
		IFT22	FAM104B		UNC119B
		FAM104B	TEKT1		RHPN2
		TEKT1	ENDOG		PRKAR1A
		ENDOG	UCP2		RPA3
		UCP2	PSENEN		CCDC60
		SRI	FAM92B		WDR66
		PSENEN	LRRC6		C4orf3
		FAM92B	MLF1		NME5
		LRRC6	RSPH4A		CCDC181
		MLF1	TTC25		HIPK1
		RSPH4A	FBXO15		HSPBP1
		SOD1	TMEM231		PNMA1
		TMEM231	MYCBP		CD59
		MYCBP	CYP4B1		SSB
		IFT43	STX2		UGDH
		CYP4B1	TMEM190		RBKS
		PLA2G16	LRRC46		AMZ2
		TMEM190	H2AFJ		LRRC10B
		RUVBL2	DMKN		ARL3
		LRRC46	NQO1		TMEM107
		H2AFJ	B3GNT7		TUBA4B
		PIH1D2	SMYD2		CTXN1
		DMKN	AZIN1		DALRD3
		NQO1	CAST		CCDC170
		AZIN1	C17orf97		C5orf15
		ERICH5	EZR		CCDC65
		C17orf97	DNAAF3		IK
		TSTD1	WDR78		RRAD
		EZR	CASC1		ARHGAP39
		DNAAF3	ENKUR		IQCE
		WDR78			FAM166B
		HSP90AA1	Secretory		EFCAB10
		CASC1	PIGR		CCL15
		ENKUR	MUC5B		SPAG16
			SLC34A2		FAM229B
		Ionocytes	CD74		IFI27
		IGFBP5	CEACAM6		STMND1
		BPIFA2	RARRES1		TSPAN1
		SHISA2	MSMB		DYNLL1
		CD164	TGM2		KIF9
		GNA11	XBP1		TCTEX1D4
			CP		ULK4
			SCGB3A1		HMGN3
			PRSS23		C2orf81
			CPD		PPP1R7
			SCGB1A1		KCNRG
			CAPN13		IFT22
			SLC4A4		APOBEC4
			SLPI		KLHDC9
			SLC26A2		FAM104B
					TEKT1
			Ionocytes		HRASLS2
			IGFBP5		ENDOG
			FOXP1		UCP2
			GOLM1		FBXW9
			SEPT .9		SRI
			CD164		PSENEN
			RRM2B		ERICH2
			CLCN3		LRRC73
			GNA11		MTSS1L
					FAM92B
					ENPP5
					PRDX1
					ANKRD65
					LAP3
					LRRC6
					MLF1
					RSPH4A
					SOD1
					TTC25
					FXYD3
					JOSD2
					FBXO15
					PITPNM1
					TMEM231
					MYCBP
					IQCH
					IFT43
					RRAGA
					CYP4B1
					GPX4
					PLA2G16
					STX2
					TMEM190
					RUVBL2
					LRRC46
					RTP4
					HIST1H1C
					H2AFJ
					PIH1D3
					PIH1D2
					DMKN
					DYNC2LI1
					NQO1
					B3GNT7
					SMYD2
					AZIN1
					STYXL1
					VRK3
					CAST
					TOMM34
					ISCA2
					CYB561A3
					ERICH5
					C17orf97
					TSTD1
					EZR
					CCDC74B
					KIF19
					SDHC
					DNAAF3
					B9D2
					WDR78
					HSP90AA1
					CASC1
					PAIP2
					ENKUR
					SLC34A2
					RARRES3
					HLA-DRA
					HLA-DPA1
					CD74
					HLA-DRB1
					HLA-DRB5

### Sheet: 48hpi
48 hpi
Cluster 0	Cluster 1	Cluster 2	Cluster 3	Cluster 4	Cluster 5
Secretory	Basal	Clilia	Secretory	Basal	Cilia
SCGB3A1	KRT15	C12orf75	CXCL2	FABP5	HIST1H2BD
SCGB1A1	KRT17	C20orf85	CXCL1	S100A2	BASP1
SLPI	KRT14	C9orf24	MUC5B	CSTA	RRAD
MSMB	GPNMB	C1orf194	SLC6A14	KRT5	ATF3
RARRES1	COL17A1	ROPN1L	AMOTL2	S100A8	HIST1H1C
CEACAM6	SFN	RIIAD1	FNDC3B	KRT13	EZR
CP	LOXL4	PIFO	PRSS23	MT1X
PIGR	KRT5	CETN2		KRT6A
CTSC	S100A10	TUBA1A	Brush+PNEC	HSPB1
TMEM45A	S100A2	CAPS	SOX4	GPX2
XBP1	IGFBP6	C11orf88	MAFF	KRT4
VMO1	ATP1B3	CRIP1	KYNU	AQP3
LYPD2	S100A14	TCTEX1D2	KDM6B	SDC1
TGM2	FBLN1	PACRG	AEN	KRT17
MUC5B	KRT6A	IGFBP7	ODC1	LY6D
PI3	TP63	NHLRC4		LGALS7B
C3	CLDN1	C2orf40		SERPINB13
CXCL8	PLP2	UFC1		S100A16
PRSS23	FGFBP1	C5orf49		SFN
GABRP	WNT10A	HBB		ACKR3
SLC4A4	SH3BGRL3	IFT46		S100A14
ALDH1A3	ITGA6	CYSTM1		S100A10
CPD	LGALS7B	FAM216B		SPRR1B
CAPN13	TIMP1	C9orf116		SH3BGRL3
RARRES3	GPX2	FAM81B		SERPINB1
LGALS9	TNS4	SNTN		CLCA2
SLC26A2	CSTA	CARS		ADH7
CREB3L1	FABP5	CKB		GLTP
STEAP4	CAV1	B9D1		PKP1
CD74	IL20RB	WDR54		LGALS7
IFITM1	TUBB6	C9orf135		JUP
ZG16B	ACKR3	ANKRD37		SERPINB5
IFITM3	GPC1	DYNLRB2		LAD1
SLC6A14	DSC3	PPP1R14C		FBLN1
PLK2	HSPB1	CAPSL		GPC1
HLA-DRA	CD109	SPAG6		DSC3
HLA-A	SOX15	MORN2		ATP1B3
	PHLDA3	TMEM254		SPINK5
Basal	FAT2	WDR38		CLDN1
SERPINB1	IFI27L2	IFT57		LYPD3
MT1X	DSG3	TPPP3		FAT2
AQP3	GM2A	KCNE1		FGFBP1
SDC1	C16orf74	AGR3		TIMP1
S100A16	LGALS7	RUVBL1		KRT15
CLCA2	SERPINB5	FAM183A		TRIM7
	SPINK5	IQCK		PHLDA3
	ZYX	BASP1		ITGA6
	PKP1	DRC1		CAPG
	ANXA8	PPIL6		ARL4D
		HS3ST6		DAPL1
	Brush+PNEC	SAA2		PKP3
	HOMER3	STOML3		IL1RN
	MYC	FUZ		ZNF385A
	EPB41L4A-AS1	LRWD1		CLCA4
	AHCY	DAW1		GPNMB
	RASSF6	GPR162
	PPP1R14B	C11orf97		Ionocytes
	YBX1	SPA17		CA12
	TOMM20	PLEKHB1		UNC5B-AS1
	HSPD1	ZNHIT2		COX7B
	ANXA4	DPCD		COX5B
		MORN5		NDUFA4
		APOO
		C16orf71
		POLR2I
		FAM174A
		TUBB4B
		CBY1
		ZBED5-AS1
		CST6
		NME7
		DNAL4
		ZDHHC1
		RSPH1
		PLAC8
		ZNF688
		DNPH1
		SMIM22
		CTSS
		LRRC34
		IQCG
		CIB1
		TSPAN19
		TCTN1
		LRRC23
		PSCA
		DYNLT1
		AHSA1
		CALM1
		ARMC4
		SLAIN2
		MAPRE3
		EBNA1BP2
		LXN
		ZMYND12
		WRB
		ODF3B
		ANKRD66
		VWA3B
		EFHC2
		PRDX5
		ALDH3B1
		AKAP14
		MGMT
		CCDC33
		C11orf49
		ALDH3A1
		IFT52
		UNC119B
		RHPN2
		PRKAR1A
		RPA3
		CCDC60
		WDR66
		C4orf3
		NME5
		CCDC181
		HIPK1
		HSPBP1
		PNMA1
		CD59
		SSB
		UGDH
		RBKS
		LRRC10B
		ARL3
		TMEM107
		TUBA4B
		CTXN1
		DALRD3
		CCDC170
		C5orf15
		CCDC65
		IK
		RRAD
		ARHGAP39
		IQCE
		FAM166B
		EFCAB10
		SPAG16
		FAM229B
		IFI27
		STMND1
		TSPAN1
		DYNLL1
		KIF9
		TCTEX1D4
		ULK4
		HMGN3
		C2orf81
		PPP1R7
		TP53TG1
		KCNRG
		IFT22
		APOBEC4
		KLHDC9
		FAM104B
		TEKT1
		HRASLS2
		ENDOG
		UCP2
		FBXW9
		NAT14
		SRI
		PSENEN
		LRRC73
		MTSS1L
		FAM92B
		ENPP5
		PRDX1
		ANKRD65
		LAP3
		LRRC6
		MLF1
		RSPH4A
		SOD1
		TTC25
		FXYD3
		JOSD2
		FBXO15
		PITPNM1
		TMEM231
		MYCBP
		IFT43
		RRAGA
		CYP4B1
		GPX4
		PLA2G16
		STX2
		TMEM190
		RUVBL2
		LRRC46
		RTP4
		H2AFJ
		PIH1D3
		PIH1D2
		DMKN
		DYNC2LI1
		NQO1
		B3GNT7
		SMYD2
		AZIN1
		STYXL1
		VRK3
		LRRC45
		CAST
		ISCA2
		CYB561A3
		ERICH5
		C17orf97
		TSTD1
		EZR
		FOCAD
		CCDC74B
		KIF19
		LYPLA2
		DNAAF3
		B9D2
		WDR78
		HSP90AA1
		CASC1
		PAIP2
		ENKUR
		Ionocytes
		SP110
		DDAH2
		GOLM1
		2020-09-09
		COX7B
		CD164
		MYO6
		REPIN1
		GNA11

### Sheet: 48hpi + remdesivir
48 hpi
Cluster 0	Cluster 1	Cluster 2	Cluster 3	Cluster 4
Basal	Basal	Secretory	Cilia	Secretory
KRT17	S100A8	SCGB1A1	C12orf75	IFITM3
GPNMB	SERPINB1	SCGB3A1	C20orf85	IFITM1
KRT6A	SPRR1B	SLPI	C9orf24	TGM2
S100A2	KRT16	PIGR	C1orf194	RARRES3
SFN	CSTA	MUC5B	ROPN1L	LGALS9
KRT15	CLCA4	RARRES1	RIIAD1	CX3CL1
KRT5	AQP3	TMEM45A	PIFO	HLA-A
S100A10	S100A16	LYPD2	CETN2	CP
KRT14	IL1RN	MSMB	TUBA1A	C3
DUSP7	GPX2	CP	CAPS	CD74
COL17A1	HSPB1	CEACAM6	C11orf88	SLC6A14
IGFBP6	LYPD3	VMO1	CRIP1
TIMP1	PHLDA3	CTSC	TCTEX1D2	Cilia
ACKR3	GLTP	SLC34A2	PACRG	PLAC8
CLDN1	DSC3	PRSS23	IGFBP7	DYNLT1
PLP2	ITGA6	PI3	C2orf40	IFI27
SERPINB5	SERPINB5	CXCL1	UFC1	LAP3
SH3BGRL3	SFN	ALDH1A3	C5orf49	RTP4
FBLN1	TP63	PLK2	IFT46
TP63	S100A2	C3	CYSTM1	Ionocytes
LGALS7B	CLDN1	SLC4A4	FAM216B	IGFBP5
DSC3	PLP2	CD74	C9orf116	SP110
ITGA6	ACKR3	CAPN13	FAM81B	LIMA1
FABP5	DUSP7	CXCL6	SNTN	CA12
DSG3	KRT5	XBP1	CARS	FBXO32
CCND2	IGFBP6	CPD	CKB	TMSB4X
LGALS7	S100A10	HLA-DMB	B9D1	SCARB2
S100A14	COL17A1	HLA-DRA	WDR54
IL20RB	KRT15	ZG16B	C9orf135
C16orf74	KRT14		ANKRD37
LOXL4	KRT17	Ionocytes	DYNLRB2
CD109	KRT6A	CFTR	CAPSL
TUBB6	GPNMB	RARRES2	SPAG6
ZYX		ATP6V0B	MORN2
PPP1R13L	Secretory	IGFBP5	WDR38
FAT2	CEACAM6	BPIFA2	IFT57
	RARRES1	EPCAM	TPPP3
Ionocytes	PI3	LIMA1	AGR3
THBS1	SLPI	SLC12A2	RUVBL1
NGFR	ALDH1A3	GOLM1	FAM183A
PLCG2	CXCL8	FAM114A1	IQCK
PLEKHG3	VMO1	MYO6	BASP1
ADM	CTSC	KRT7	DRC1
CA12	MSMB		PPIL6
GABARAPL1	HLA-DMB	Cilia	SAA2
DUSP6	SCGB3A1	PSCA	STOML3
APP	IFITM3	LXN	LRWD1
	CXCL2	TSPAN1	GPR162
Brush+PNEC	SCGB1A1	UCP2	C11orf97
MYC		H2AFJ	SPA17
FMNL2	Ionocytes		PLEKHB1
EPB41L4A-AS1	RARRES2		ZNHIT2
AHCY	NGFR		DPCD
TOMM20	ST14		MORN5
HSPD1	ATP6V0B		APOO
ODC1	PLCG2		POLR2I
	FAM114A1		FAM174A
	MAOA		TUBB4B
	KRT18		ZBED5-AS1
	TMSB4X		CST6
	UNC5B-AS1		NME7
	COX7B		ZDHHC1
	APP		RSPH1
	COX5B		PLAC8
	NDUFA4		DNPH1
	KRT7		SMIM22
			CTSS
	Brush+PNEC		LRRC34
	MYC		IQCG
	FMNL2		CIB1
	SOX4		TSPAN19
	EPB41L4A-AS1		TCTN1
	SPTSSB		LRRC23
	MAFF		PSCA
	KYNU		DYNLT1
	ANXA1		AHSA1
	HSPD1		CALM1
	ODC1		ARMC4
			DNAJB2
			MAPRE3
			LXN
			WRB
			ODF3B
			ANKRD66
			VWA3B
			EFHC2
			PRDX5
			ALDH3B1
			AKAP14
			MGMT
			CCDC33
			C11orf49
			ALDH3A1
			RHPN2
			PRKAR1A
			RPA3
			WDR66
			C4orf3
			NME5
			CCDC181
			HIPK1
			HSPBP1
			CD59
			SSB
			UGDH
			LRRC10B
			ARL3
			TMEM107
			TUBA4B
			CTXN1
			DALRD3
			CCDC170
			C5orf15
			CCDC65
			IK
			RRAD
			ARHGAP39
			IQCE
			FAM166B
			EFCAB10
			SPAG16
			FAM229B
			IFI27
			STMND1
			TSPAN1
			DYNLL1
			KIF9
			TCTEX1D4
			ULK4
			HMGN3
			PPP1R7
			TP53TG1
			IFT22
			ATF3
			FAM104B
			TEKT1
			ENDOG
			UCP2
			FBXW9
			SRI
			PSENEN
			LRRC73
			MTSS1L
			FAM92B
			ENPP5
			PRDX1
			ANKRD65
			LAP3
			LRRC6
			MLF1
			RSPH4A
			SOD1
			TTC25
			FXYD3
			TMEM231
			MYCBP
			IFT43
			CYP4B1
			GPX4
			PLA2G16
			TMEM190
			RUVBL2
			LRRC46
			HIST1H1C
			H2AFJ
			DMKN
			DYNC2LI1
			NQO1
			B3GNT7
			SMYD2
			AZIN1
			STYXL1
			VRK3
			CAST
			ISCA2
			CYB561A3
			C17orf97
			TSTD1
			EZR
			CCDC74B
			KIF19
			SDHC
			DNAAF3
			WDR78
			HSP90AA1
			CASC1
			PAIP2
			ENKUR
			Ionocytes
			ATP6V0A4
			HILPDA
			CD9
			ARL6IP5
			DDAH2
			FOXP1
			CCDC107
			GOLM1
			MPC1
			FAM174B
			OSBPL1A
			FAM114A1
			AGPAT2
			COX7B
			CD164
			MYO6
			RRM2B
			REPIN1
			GNA11
			Secretory
			PIGR
			CD74
			SLC34A2
			RARRES3
			SCGB1A1
			HLA-DRA
			SCGB3A1
			SLPI
			MUC5B
			MSMB
			HLA-DPA1
			LYPD2
			HLA-DRB1
