## Supplemental table 1 for "Single cell resolution of SARS-CoV-2 tropism, antiviral responses, and susceptibility to therapies in primary human airway epithelium"

### Sheet: Sheet2
Cluster 0	Cluster 1	Cluster 2	Cluster 3	Cluster 4	Cluster 5	Cluster 6	Cluster 7	Cluster 8	Cluster 9
Basal	Basal	Ciliated	Basal	Basal	Secretory	Ciliated	Ionocytes	Ciliated	Ionocytes
KRT17	KRT15	C12orf75	CLCA2	SPRR1B	SCGB1A1	C12orf75	PPARGC1A	C20orf85	CFTR
SFN	KRT5	C20orf85	S100A8	S100A8	MSMB	C20orf85	BCL2	C1orf194	POSTN
TIMP1	LOXL4	C9orf24	AQP3	KRT16	SCGB3A1	C9orf24	FOXP1	ROPN1L	CLCNKB
KRT6A	ATP1B3	C1orf194	KRT4	SERPINB1	SLPI	C1orf194	TRIM8	PIFO	THBS1
LGALS7B	COL17A1	ROPN1L	CSTA	LGALS7B	MUC5B	ROPN1L	JADE1	CETN2	FOXI1
S100A2	GPNMB	PIFO	LY6D	IL1RN	LYPD2	PIFO	KRT80	TUBA1A	NEURL1
KRT14	CLDN1	CETN2		LGALS7	CP	CETN2	YTHDC1	CAPS	EFHD1
LGALS7	FGFBP1	TUBA1A		CSTA	RARRES1	CAPS	H3F3B	C11orf88	ATP6V0A4
GPNMB	FBLN1	CAPS		S100A16	TMEM45A	C11orf88		TCTEX1D2	ASCL3
SH3BGRL3	TP63	C11orf88			PIGR	CRIP1	Secretory	UFC1	TMEM61
SPRR1B	KRT14	CRIP1		Secretory	C3	TCTEX1D2	CXCL2	C5orf49	AKR1B1
IGFBP6	S100A10	TCTEX1D2		CXCL8	VMO1	PACRG	CXCL1	C9orf116	SNTB1
FABP5	WNT10A	PACRG		RARRES1	CTSC	IGFBP7	MUC5B	FAM81B	PDE1C
DUSP7		IGFBP7		CEACAM6	XBP1	C2orf40	AMOTL2	CKB	TFCP2L1
S100A10		C2orf40		SLPI	TGM2	UFC1	SLC6A14	B9D1	LINC01187
S100A14		UFC1		PI3	IFITM3	C5orf49		WDR54	RARRES2
SDC1		C5orf49		TMEM45A	PRSS23	CYSTM1		C9orf135	KCNMA1
SERPINB5		CYSTM1			CEACAM6	FAM216B		CAPSL	SLC35F3
ACKR3		FAM216B		Ionocyte	PI3	C9orf116		SPAG6	STAP1
CAPG		C9orf116		IGFBP5	CD74	FAM81B		MORN2	MGAT5
DSG3		FAM81B		H1F0	CAPN13	CKB		IFT57	TBC1D4
KRT16		SNTN		KRT18	HLA-DRA	WDR54		TPPP3	BSND
		CARS		TMSB4X	SLC4A4	C9orf135		AGR3	ITPR2
ionocytes		CKB		UNC5B-AS1	IFITM1	DYNLRB2		RUVBL1	SEMA3C
CA12		B9D1		KRT7	GABRP	CAPSL		FAM183A	DMRT2
H1F0		WDR54			CXCL1	MORN2		LRWD1	NCALD
KRT18		C9orf135				TPPP3		SPA17	ATP7A
UNC5B-AS1		DYNLRB2				AGR3		DPCD	CDA
DUSP6		CAPSL				FAM183A		POLR2I	ATP6V1A
		SPAG6				DRC1		TUBB4B	ST14
		MORN2				PPIL6		NME7	ATP6V0B
		WDR38				SAA2		RSPH1	PLCG2
		IFT57				SPA17		IQCG	HILPDA
		TPPP3				DPCD		LRRC23	TBC1D1
		AGR3				RSPH1		AHSA1	BCL2
		RUVBL1				PLAC8		ODF3B	TPD52
		FAM183A				SMIM22		AKAP14	ATP6V1C2
		BASP1				CTSS		MGMT	IGFBP5
		DRC1				CIB1		WDR66	SP110
		PPIL6				PSCA		NME5	CD9
		SAA2				AHSA1		SSB	ARL6IP5
		STOML3				CALM1		CTXN1	DDAH2
		C11orf97				ODF3B		CCDC170	FOXP1
		SPA17				PRDX5		IK	TRIM8
		DPCD				AKAP14		SPAG16	KLHL23
		MORN5				ALDH3A1		FAM229B	ATP1A1
		POLR2I				PRKAR1A		DYNLL1	EPCAM
		TUBB4B				HIPK1		KIF9	IQGAP2
		ZBED5-AS1				CCDC170		IFT22	LIMA1
		CST6				IK		TEKT1	SLC12A2
		RSPH1				FAM229B		UCP2	GOLM1
		PLAC8				TSPAN1		PSENEN	NEDD4L
		DNPH1				UCP2		FAM92B	HEPACAM2
		SMIM22				SRI		MLF1	ACSL1
		CTSS				FAM92B		RSPH4A	TWSG1
		IQCG				MLF1		TMEM231	PRKAG2
		CIB1				SOD1		IFT43	MPC1
		TSPAN19				PLA2G16		RUVBL2	CELF2
		TCTN1				TMEM190		LRRC46	VEGFB
		LRRC23				NQO1		HIST1H1C	STAC2
		PSCA				B3GNT7		HSP90AA1	SC5D
		DYNLT1				CAST		ENKUR	RALA
		CALM1				EZR			PPP1R12B
		ARMC4				WDR78		FOXN4	SEC11C
		ODF3B				HSP90AA1		LYZ	IMPA2
		ANKRD66						E2F7	APLP2
		VWA3B						CDC20B	KRT18
		PRDX5						CDK1	CNN3
		ALDH3B1						PLK4	COX7B
		AKAP14						CCNO	COX5B
		CCDC33						STIL	DHRS7
		PRKAR1A						KDELC2	MYO6
		RPA3						MYCL	KRT8
		WDR66						LRRC26	PLCB4
		C4orf3						BTG3	TPM1
		NME5						DHFR	MAF
		HIPK1						TM7SF3	KRT7
		CD59						NEK2
		LRRC10B						PSMC3	Brush PNEC
		ARL3						YWHAH	CRYM
		TUBA4B						RANBP1	LRMP
		CTXN1						PSIP1	NREP
		CCDC170						CDKN2A	SOX4
		CCDC65						PTGES3	HOTAIRM1
		IK						CARHSP1	RASSF6
		RRAD						FOXJ1	PPP1R14B
		EFCAB10						CHORDC1	HES6
		SPAG16						ISYNA1	ANXA1
		FAM229B						TMEM106C	SORL1
		STMND1							ANXA4
		TSPAN1
		DYNLL1
		KIF9
		TCTEX1D4
		HMGN3
		PPP1R7
		TP53TG1
		IFT22
		FAM104B
		TEKT1
		ENDOG
		UCP2
		SRI
		PSENEN
		FAM92B
		LRRC6
		MLF1
		RSPH4A
		SOD1
		TTC25
		TMEM231
		IFT43
		CYP4B1
		TMEM190
		RUVBL2
		LRRC46
		H2AFJ
		DMKN
		NQO1
		CAST
		C17orf97
		TSTD1
		EZR
		WDR78
		CASC1
		ENKUR
		Secretory
		PIGR
		SCGB3A1
		SLC34A2
		CD74
		MSMB
		LYPD2
